# The ecology of cancer prevalence across species: Cancer prevalence is highest in desert species and high trophic levels

**DOI:** 10.1101/2022.08.23.504890

**Authors:** Stefania E. Kapsetaki, Zachary Compton, Shawn M. Rupp, Michael M. Garner, Elizabeth G. Duke, Amy M. Boddy, Tara M. Harrison, Athena Aktipis, Carlo C. Maley

**Affiliations:** Arizona Cancer Evolution Center, Arizona State University, Tempe, AZ, USA; Center for Biocomputing, Security and Society, Biodesign Institute, Arizona State University, Tempe, AZ, USA; School of Life Sciences, Arizona State University, Tempe, AZ, USA; Northwest ZooPath, Monroe, WA 98272, USA; Department of Clinical Sciences, North Carolina State University, Raleigh, NC, 27607 USA; Department of Anthropology, University of California Santa Barbara, CA, USA; Department of Psychology, Arizona State University, Tempe, AZ, USA; Exotic Species Cancer Research Alliance, North Carolina State University, Raleigh, NC, 27607 USA

**Author notes:** co-senior authors (Athena Aktipis, Carlo C. Maley).

**Keywords:** biome, cancer prevalence, comparative oncology, habitat, metabolism, trophic level

## Abstract

The ecology in which species live and evolve likely affects their health and vulnerability to diseases including cancer. Using 14,267 necropsy records across 244 vertebrate species, we tested if animals in low productivity habitats, with large habitat range, high body temperature and weight-inferred estimates of metabolic rates, and in high trophic levels (from lowest to highest: herbivores, invertivores, primary carnivores, and secondary carnivores) are linked with having increased prevalence of neoplasia. This study found that: (1) habitat productivity negatively correlated with the prevalence of malignancy and neoplasia across tissues, and malignancy and neoplasia in gastrointestinal tissues; (2) inferred metabolic rates negatively correlated with the prevalence of neoplasia; and (3) trophic levels positively correlated with malignancy and neoplasia prevalence in both mammals and non-mammals. However, only the correlations with trophic levels remained significant after Bonferroni corrections for multiple testing. There are several mechanisms that might explain these findings, including the biomagnification of carcinogens in higher trophic levels, as well as tradeoffs between cancer suppression versus reproduction and survival in low productivity environments.
