## Supplementary_Extended References for "The ecology of cancer prevalence across species: Cancer prevalence is highest in desert species and high trophic levels"

### Sheet: Sheet1
Abdulwahab, Umarfarooq A., Samuel Temidayo Osinubi, and Jacinta Abalaka. "Risk of predation: a critical force driving habitat quality perception and foraging behavior of granivorous birds in a Nigerian forest reserve." Avian Research 10.1 (2019): 1-9.
Altrichter M., Carrillo E., Sáenz J. & K. Fuller T. (2001). White-lipped peccary (Tayassu pecari, Artiodactyla: Tayassuidae) diet and fruit availability in a Costa Rican rain forest. Revista de Biología Tropical, 49, 1183-1192.
Anderson, J. D. (1968). A comparison of the food habits of Ambystoma macrodactylum sigillatum, Ambystoma macrodactylum croceum, and Ambystoma tigrinum californiense. Herpetologica, 24(4), 273-284.
Ashmole, N. P., & Tovar, H. (1968). Prolonged parental care in royal terns and other birds. The Auk, 90-100.
Attum, O., Rabia, B., El-Bana, M., & El Din, S. B. (2021). The diet and vegetation composition of Egyptian tortoise habitat in North Sinai, Egypt. Amphibia-Reptilia, 42(3), 305-316.
Baker, Rollin H., Coleman C. Newman, and Ford Wilke. "Food habits of the raccoon in eastern Texas." The journal of wildlife management 9.1 (1945): 45-48.
Barrio-Amoros, Cesar. (2015). Bothriechis schlegelii. Diet..
Barrio, J., & Valqui, J. (2005). Fishing by two Furnariidae: Pacific Hornero Furnarius [leucopus] cinnamomeus and Surf Cinclodes Cinclodes taczanowskii. Cotinga, 24, 42-44.
Beavers, R. A. (1976). Food habits of the western diamondback rattlesnake, Crotalus atrox, in Texas (Viperidae). The Southwestern Naturalist, 503-515.
Berta, A., J. Sumich, K. Kovacs. 2006. Marine Mammals: Evolutionary Biology. Burlington, MA: American Press.! Burns, J. 2008. Encyclopedia of Marine Mammals. Pp. 533-541 in W Perrin, B Wursig, J Thewissen, eds. Harbor Seal and Spotted Seal, Vol. 1, 2 Edit
Best, T. L., & Pfaffenberger, G. S. (1987). Age and sexual variation in the diet of collared lizards (Crotaphytus collaris). The Southwestern Naturalist, 415-426.
Black, P. A., Macek, M., Tieber, A., & Weber, M. (2013). Reference values for hematology, plasma biochemical analysis, plasma protein electrophoresis, and Aspergillus serology in elegant-crested tinamou (Eudromia elegans). Journal of Avian Medicine and Surgery, 27(1), 1-6.
Bodmer R.E. (1990). Ungulate frugivores and the browser-grazer continuum. Oikos, 319-325.
Boinski, S., Sughrue, K., Selvaggi, L., Quatrone, R., Henry, M., & Cropp, S. (2002). An Expanded Test of the Ecological Model of Primate Social Evolution: Competitive Regimes and Female Bonding in Three Species of Squirrel Monkeys (Saimiri oerstedii, S. boliviensis, and S. sciureus. Behaviour, 227-261.
Brahmi, K., Mostefaoui, O., Doumandji, S., Baziz, B., & Aulagnier, S. (2012). First quantitative data on the diet of the fennec fox, Vulpes zerda (Canidae, Carnivora), in Algeria. Journal of Vertebrate Biology, 61(1), 61-70.
Brenner, M., & Krumme, U. (2007). Tidal migration and patterns in feeding of the four‐eyed fish Anableps anableps L. in a north Brazilian mangrove. Journal of Fish Biology, 70(2), 406-427.
BÜCHNER, S., BRÄSEL, N., & WOLZ, I. (2018). What to eat if there are no fruits in the forest? The food of Muscardinus avellanarius in non-typical habitats (Rodentia: Gliridae). Lynx, new series, 49(1), 27-35.
Cereghetti, E. (2017). Can supplementary feeding explain the breeding success of the red kite (Milvus milvus) in Switzerland. Unpublished Masters thesis. University of Zurich.
Channing, A., Finlow-Bates, K. S., Haarklau, S. E., & Hawkes, P. G. (2006). The biology and recent history of the critically endangered Kihansi Spray Toad Nectophrynoides asperginis in Tanzania. Journal of East African Natural History, 95(2), 117-138.
Crisp, T. M. (1964). Studies of reproduction in the blue spiny lizard, Sceloporus cyanogenys Cope (Doctoral dissertation).
Davis, David E. "Social nesting habits of Guira guira." The Auk 57.4 (1940): 472-484.
DAWSON, J. E. (2018). Successful Hatching of a Patched Varanus beccarii (Doria, 1874) Egg at the Saint Louis Zoo. On the Cover: Varanus mertensi and Crocodylus johnstoni, 12(2), 91-96.
Douthwaite, R. J. (1977). Filter‐feeding ducks of the Kafue Flats, Zambia, 1971–1973. Ibis, 119(1), 44-66.
Downs, C.T., Wirminghaus, J.O. and Lawes, M.J., 2000. Anatomical and nutritional adaptations of the Speckled Mousebird (Colius striatus). The Auk, 117(3), pp.791-794.
Dunham, Kevin M. "The diet of impala (Aepyceros melampus) in the Sengwa wildlife research area, Rhodesia." Journal of Zoology 192.1 (1980): 41-57.
Fabien Mignet, Biology and Captive Breeding of the Amazonian Milk Frog, Trachycephalus resinifictrix (Goeldi 1907); IRCF Reptiles & Amphibians, 22(2):68–75, 2015
Fasoli, E., Sanz, L., Wagstaff, S., Harrison, R. A., Righetti, P. G., & Calvete, J. J. (2010). Exploring the venom proteome of the African puff adder, Bitis arietans, using a combinatorial peptide ligand library approach at different pHs. Journal of proteomics, 73(5), 932-942.
Gabor, L. J. (2005). Nutritional degenerative myopathy in a population of captive bred Uroplatus phantasticus (satanic leaf-tailed geckoes). Journal of veterinary diagnostic investigation, 17(1), 71-73.
Galetti, Mauro, Roger Guevara, Marina C. Côrtes, Rodrigo Fadini, Sandro Von Matter, Abraão B. Leite, Fábio Labecca et al. "Functional extinction of birds drives rapid evolutionary changes in seed size." Science 340, no. 6136 (2013): 1086-1090.
Garcia-Ulloa, M., & Gomez-Romero, H. J. (2005). Growth of angel fish Pterophyllum scalare [Gunther, 1862] juveniles fed inert diets. Avances en Investigación Agropecuaria, 9(3), 49-59.
Gautier-Hion, Annie, Louise H. Emmons, and Gerard Dubost. "A comparison of the diets of three major groups of primary consumers of Gabon (primates, squirrels and ruminants)." Oecologia 45.2 (1980): 182-189.
Greenberg, N. (1976). Thermoregulatory Aspects of Behavior in the Blue Spiny Lizard Scelopor Us Cyanogenys (Sauria, Iguanidae). Behaviour, 59(1-2), 1-21.
Gurkan, S., Taskavak, E., Sever, T. M., & Akalin, S. (2011). Gut contents of two European seahorses Hippocampus hippocampus and Hippocampus guttulatus in the Aegean Sea, Coasts of Turkey. Pakistan Journal of Zoology, 43(6).
Handbook of the Birds of the World vol.1-15. Del Hoyo J., Elliott A., Sargatal J. & Christie D.A. (1992-2011). Lynx Edicions, Barcelona
Hausmann, J. C., Weaver, T. J., & Freeman, K. S. (2020). Ophthalmic examination findings and intraocular pressure measurements in six species of anura. Journal of Zoo and Wildlife Medicine, 50(4), 845-852.
Hayward M., Henschel P., O'brien J., Hofmeyr M., Balme G. & Kerley G. (2006). Prey preferences of the leopard (Panthera pardus). Journal of Zoology, 270, 298-313.
Hayward M.W. & Kerley G.I.H. (2005). Prey preferences of the lion (Panthera leo). Journal of Zoology, 267, 309-322.
Hayward M.W. & Kerley G.I.H. (2008). Prey preferences and dietary overlap amongst Africa's large predators. South African Journal of Wildlife Research, 38, 93-108.
Hayward, M. W., W. Jędrzejewski, and B. Jedrzejewska. "Prey preferences of the tiger P anthera tigris." Journal of Zoology286.3 (2012): 221-231.
Henderson, R. W., & Pauers, M. J. (2012). On the Diets of Neotropical Treeboas (Squamata: Boidae: Corallus) 1. South American Journal of Herpetology, 7(2), 172-180.
Herrel, A., Wauters, I., Aerts, P., & de Vree, F. (1997). The mechanics of ovophagy in the beaded lizard (Heloderma horridum). Journal of Herpetology, 383-393.
Hill, Robert E., and Stephen P. Mackessy. "Characterization of venom (Duvernoy’s secretion) from twelve species of colubrid snakes and partial sequence of four venom proteins." Toxicon 38.12 (2000): 1663-1687.
Höfer, H., Wollscheid, E., & Gasnier, T. (1996). The relative abundance of Brotheas amazonicus (Chactidae, Scorpiones) in different habitat types of a central Amazon rainforest. Journal of Arachnology, 34-38.
Holycross, A. T., Painter, C. W., Prival, D. B., Swann, D. E., Schroff, M. J., Edwards, T., & Schwalbe, C. R. (2002). Diet of Crotalus lepidus klauberi (banded rock rattlesnake). Journal of Herpetology, 589-597.
Isler, M. L., & Isler, P. R. (1987). The tanagers: natural history, distribution, and identification.
Jiménez, R., & Bolaños, F. (2012). Use of food and spatial resources by two frogs of the genus Dendropsophus (Anura: Hylidae) from La Selva, Costa Rica. Phyllomedusa: Journal of Herpetology, 11(1), 51-62.
Juškaitis, R., Baltrūnaitė, L., & Kitrytė, N. (2016). Feeding in an unpredictable environment: yearly variations in the diet of the hazel dormouse Muscardinus avellanarius. Mammal research, 61(4), 367-372.
Kingdon, J. (1997) The Kingdon Field Guide to African Mammals. Academic Press, London.
Kissling, W. D., Dalby, L., Fløjgaard, C., Lenoir, J., Sandel, B., Sandom, C., ... & Svenning, J. C. (2014). Establishing macroecological trait datasets: digitalization, extrapolation, and validation of diet preferences in terrestrial mammals worldwide. Ecology and Evolution, 4(14), 2913-2930.
Kouete, M. T., & Blackburn, D. C. (2020). Dietary partitioning in two co-occurring caecilian species (Geotrypetes seraphini and Herpele squalostoma) in Central Africa. Integrative Organismal Biology, 2(1), obz035.
CJ Kovacs, O Kovacs, Z Kovacs, and CM Kovacs. Museo Ornitologico. Patagonia, El Bolson, Rio Negro, Argentina. Illustrated Handbook of Birds of Patagonia.2005.
Krabbenhoft, T., Yule, D., Smith, G., Stott, W., & Dowling, T. Development of Genetic Markers for Sex Determination, Parentage Assessment, and Population Genetics of Razorback Sucker, Xyrauchen texanus (Cypriniformes: Catostomidae). 2017
Krumme, U., Calderón, M. A., & Echterhoff, A. (2014). Intertidal migration of the four-eyed fish Anableps anableps in North Brazilian mangrove creeks. Marine Ecology Progress Series, 509, 271-287.
Leivas, P. T., Leivas, F. W., & Moura, M. O. (2012). Diet and trophic niche of Lithobates catesbeianus (Amphibia: Anura). Zoologia (Curitiba), 29(5), 405-412.
Lodé, T. "Trophic status and feeding habits of the European Polecat Mustela putorius L. 1758." Mammal Review 27.4 (1997): 177-184.
López, M. S., & Giraudo, A. (2004). Diet of the large water snake Hydrodynastes gigas (Colubridae) from northeast Argentina. Amphibia-Reptilia, 25(2), 178-184.
Low, Rosemary. Lories and lorikeets: the brush-tongued parrots. TFH Publications, 1977.
Lowry, L.F., K.J. Frost, and J.J. Burns. 1980. Variability in the diet of ringed seals, Phoca hispida, in Alaska. Canadian Journal of Fish and Aquatic Sciences, 37(12): 2254-2261.
Luiselli, Luca, and Godfrey C. Akani. "Diet of sympatric Gaboon Vipers (Bitis gabonica) and Nose‐horned Vipers (Bitis nasicornis) in southern Nigeria." African Journal of Herpetology 52.2 (2003): 101-106.
Mehrtens, John M. Living snakes of the world in color. No. 598.12 M4. 1987.
de Mendonça, P. P., Cobra, P., Bernardo, L. R., & Silva-Soares, T. Predation of the snake Spilotes pullatus (Squamata: Serpentes) upon the rodent Proechimys gardneri (Rodentia: Echimyidae) in the Amazonian basin, northwestern Brazil. 2011
Menzies, J., & Parker, F. (2018). The natural history and head and shoulder anatomy of Cornufer guentheri (Anura, Ceratobatrachidae), a casque-headed frog of the Solomon Islands.
Meredith R.W., Westerman M. & Springer M.S. (2008). A phylogeny and timescale for the living genera of kangaroos and kin (Macropodiformes: Marsupialia) based on nuclear DNA sequences. Australian journal of zoology, 56, 395-410.
Meserve, P.L., Martin, R.E. and Rodriguez, J.A.I.M.E., 1984. Comparative ecology of the caviomorph rodent Octodon degus in two Chilean Mediterranean-type communities. Revista Chilena de Historia Natural, 57, pp.79-89.
Metz M.C., Smith D.W., Vucetich J.A., Stahler D.R. & Peterson R.O. (2012). Seasonal patterns of predation for gray wolves in the multi-prey system of Yellowstone National Park. Journal of Animal Ecology, 81, 553-563.
Middleton, O., Svensson, H., Scharlemann, J. P., Faurby, S., & Sandom, C. CarniDIET 1.0: A database of terrestrial carnivorous mammal diets. Global Ecology and Biogeography.
Mikula, P. (2015). Fish and amphibians as bat predators. European journal of ecology, 1(1), 71-80.
Miller, E. A., Montali, R. J., Ramsay, E. C., & Rideout, B. A. (1992). Disseminated chromoblastomycosis in a colony of ornate-horned frogs (Ceratophrys ornata). Journal of Zoo and Wildlife Medicine, 433-438.
Moore, A. B. (2012). Elasmobranchs of the Persian (Arabian) Gulf: ecology, human aspects and research priorities for their improved management. Reviews in Fish Biology and Fisheries, 22(1), 35-61.
Moreno, Ricardo S., Roland W. Kays, and Rafael Samudio. "Competitive release in diets of ocelot (Leopardus pardalis) and puma (Puma concolor) after jaguar (Panthera onca) decline." Journal of Mammalogy 87.4 (2006): 808-816.
Muñoz-Garcia, Agustí, and Joseph B. Williams. "Basal metabolic rate in carnivores is associated with diet after controlling for phylogeny." Physiological and biochemical Zoology 78.6 (2005): 1039-1056.
Newman, B. C., Henke, S. E., Koenig, S. E., & Powell, R. L. (2016). Distribution and general habitat use analysis of the Jamaican Boa (Chilabothrus subflavus). South American Journal of Herpetology, 11(3), 228-234.
Nguyen, T. Q., & Ziegler, T. 2012. Larval development, stages and an international comparison of hus-bandry parameters of the Vietnamese Mossy Frog Theloderma corticale (Boulenger, 1903)(Anura: Rhacophoridae).
Nowak R.M. (1999). Walker's mammals of the world. Sixth edition edn. The Johns Hopkins University Press, Baltimore, Maryland
Nowak S., Mysłajek R.W., Kłosińska A. & Gabryś G. (2011). Diet and prey selection of wolves (Canis lupus) recolonising Western and Central Poland. Mammalian Biology - Zeitschrift für Säugetierkunde, 76, 709-715.
O'Brien TG, Kinnaird MF. 1997. Behavior, diet, and movements of the Sulawesi crested black macaque (Macaca nigra). Int J Primatol 18(3): 321-51.
Oonincx, D.G.A.B., Van Leeuwen, J.P., Hendriks, W.H. and Van der Poel, A.F.B., 2015. The diet of free‐roaming Australian central bearded dragons (Pogona vitticeps). Zoo biology, 34(3), pp.271-277.
Pas, D. A. (2016). Estimated digestibility of two commercially available herbivorous tortoise pellets versus historic San Diego Zoo global diets. Applied Nutritional Studies With Zoological Reptilies, 1001, 72.
Pauly, Daniel, et al. "Diet composition and trophic levels of marine mammals." ICES journal of Marine Science 55.3 (1998): 467-481.
Popowics T.E. & Fortelius M. (1997). On the cutting edge: tooth blade sharpness in herbivorous and faunivorous mammals. In: Annales Zoologici Fennici. Helsinki: Suomen Biologian Seura Vanamo, 1964-, pp. 73-88.
Pradhan N.M.B., Wegge P., Moe S.R. & Shrestha A.K. (2008). Feeding ecology of two endangered sympatric megaherbivores: Asianelephant Elephas maximus and greater one-horned rhinoceros Rhinoceros unicornis in lowland Nepal. Wildlife Biology, 14, 147-154.
Pribyl, L., & Crissey, S. (1999). Diets for African wild dogs (Lycaon pictus)–management guidelines. African Wild Dog SSP-Husbandry Manual. American Association of Zoos and Aquariums.
Rajpar, Muhammad Nawaz, Mohamed Zakaria, Ebil Yusof, and K. A. Kudus. "Species abundance and feeding guilds of waterbirds at Putrajaya artificial freshwater wetland, Selangor peninsular Malaysia." Pakistan J Forestry 60, no. 2 (2010).
Reed, Kaye E. "Using large mammal communities to examine ecological and taxonomic structure and predict vegetation in extant and extinct assemblages." Paleobiology 24.3 (1998): 384-408.
Riddle, M. R., Damen, F., Aspiras, A., Tabin, J. A., McGaugh, S., & Tabin, C. J. (2019). Evolution of the gastrointestinal tract morphology and plasticity in cave-adapted Mexican tetra, Astyanax mexicanus. bioRxiv, 852814.
Sani, I., Bello, F., Fakai, I. M., & Abdulhamid, A. (2020). Evaluation of antisnake venom activities of some medicinal plants using albino rats. Sch. Int. J. Tradit. Complement. Med, 3(6), 111-117.
Saragih, G. S. (2021, December). Reproductive biology of the Rote Snake-necked Turtle Chelodina mccordi (Rhodin, 1994) in Oelsonbai Captivity, Kupang. In IOP Conference Series: Earth and Environmental Science (Vol. 948, No. 1, p. 012021). IOP Publishing.
Shibuya, A., Araújo, M. D., & Zuanon, J. A. (2009). Analysis of stomach contents of freshwater stingrays (Elasmobranchii, Potamotrygonidae) from the middle Negro River, Amazonas, Brazil. Pan-American Journal of Aquatic Sciences, 4(4), 466-475.
Smith, J. W., & Merriner, J. V. (1985). Food habits and feeding behavior of the cownose ray, Rhinoptera bonasus, in lower Chesapeake Bay. Estuaries, 8(3), 305-310.
Smith, T. L., Povel, G. D. E., & Kardong, K. V. (2002). Predatory strike of the tentacled snake (Erpeton tentaculatum). Journal of Zoology, 256(2), 233-242.
Song, Se Jin, et al. "Comparative analyses of vertebrate gut microbiomes reveal convergence between birds and bats." MBio 11.1 (2020).
Swihart R.K. (1986). Home Range—Body Mass Allometry in Rabbits and Hares (Leporidae). Acta Theriologica, 31, 139-148.
Tan, Choo Hock, Kae Yi Tan, Michelle Khai Khun Yap, and Nget Hong Tan. "Venomics of Tropidolaemus wagleri, the sexually dimorphic temple pit viper: Unveiling a deeply conserved atypical toxin arsenal." Scientific reports 7 (2017): 43237.
Tingle, J. L. (2012). Field observations on the behavioral ecology of the Madagascan Leaf-Nosed Snake, Langaha madagascariensis. Herpetol Conserv Biol, 7, 442-8.
Trewavas, E., Green, J., & Corbet, S. A. (1972). Ecological studies on crater lakes in West Cameroon fishes of Barombi Mbo. Journal of Zoology, 167(1), 41-95.
Tzika, A. C., Koenig, S., Miller, R., Garcia, G., Remy, C., & Milinkovitch, M. C. (2008). Population structure of an endemic vulnerable species, the Jamaican boa (Epicrates subflavus). Molecular ecology, 17(2), 533-544.
van Kleunen, A. and Lemaire, A.J.J., 2014. A risk assessment of Mandarin Duck (Aix Galericulata) in the Netherlands. Sovon Vogelonderzoek Nederland.
Weckel, M., W. Giuliano, and S. Silver. "Jaguar (Panthera onca) feeding ecology: distribution of predator and prey through time and space." Journal of zoology 270.1 (2006): 25-30.
Weiss, L., Brandl, P., & Frynta, D. (2015). Fear reactions to snakes in naïve mouse lemurs and pig-tailed macaques. Primates, 56(3), 279-284.
Wells, E., Garcia-Alonso, D., Rosa, G. M., & Tapley, B. (2015). Husbandry guidelines for Alytes.
Whitaker Jr, John O. "Food, habitat and parasites of the woodland jumping mouse in central New York." Journal of Mammalogy 44.3 (1963): 316-321.
Wilson & Mittermier. Handbook of the mammals of the world. Lynx edition Vol 1. 2009
Woods, C. M. (2002). Natural diet of the seahorse Hippocampus abdominalis. New Zealand Journal of Marine and Freshwater Research, 36(3), 655-660.
Wydeven, P. R. and R. B. Dahlgren. 1982. A comparison of prairie dog stomach contents and feces using a microhistological technique. Journal of Wildlife Management 46: 1104-1108.
