## Supplementary Data_P values for "The ecology of cancer prevalence across species: Cancer prevalence is highest in desert species and high trophic levels"

### Sheet: Fig. 2
Response variable	Category comparison	PGLS P-value
Malignancy prevalence	Tropical-Marine	0.18
	Tropical-Temperate	0.35
	Tropical-Desert	0.09
	Marine-Temperate	0.03
	Marine-Desert	0.01
	Temperate-Desert	0.54
Neoplasia prevalence	Tropical-Marine	0.24
	Tropical-Temperate	0.14
	Tropical-Desert	0.05
	Marine-Temperate	0.01
	Marine-Desert	0.01
	Temperate-Desert	0.63

### Sheet: Fig. 4
Response variable	Category comparison	PGLS P-value
Malignancy prevalence	Herbivore-Invertivore	0.80
	Herbivore-Primary Carnivore	0.13
	Herbivore-Secondary Carnivore	0.0002
	Invertivore-Primary Carnivore	0.23
	Invertivore-Secondary Carnivore	0.001
	Primary Carnivore-Secondary Carnivore	0.08
Neoplasia prevalence	Herbivore-Invertivore	0.69
	Herbivore-Primary Carnivore	0.18
	Herbivore-Secondary Carnivore	0.001
	Invertivore-Primary Carnivore	0.12
	Invertivore-Secondary Carnivore	0.0007
	Primary Carnivore-Secondary Carnivore	0.07

### Sheet: Fig. 5 & Supp. Fig. 1
Species	Response variable	Category comparison	PGLS P-value
Non-mammals	Malignancy prevalence	Herbivore-Invertivore	0.84
		Herbivore-Primary Carnivore	0.77
		Herbivore-Secondary Carnivore	0.002
		Invertivore-Primary Carnivore	0.89
		Invertivore-Secondary Carnivore	0.001
		Primary Carnivore-Secondary Carnivore	0.004
	Neoplasia prevalence	Herbivore-Invertivore	0.75
		Herbivore-Primary Carnivore	0.87
		Herbivore-Secondary Carnivore	0.001
		Invertivore-Primary Carnivore	0.66
		Invertivore-Secondary Carnivore	0.001
		Primary Carnivore-Secondary Carnivore	0.006
	Gastrointestinal malignancy prevalence	Herbivore-Invertivore	0.53
		Herbivore-Primary Carnivore	0.72
		Herbivore-Secondary Carnivore	0.003
		Invertivore-Primary Carnivore	0.42
		Invertivore-Secondary Carnivore	0.001
		Primary Carnivore-Secondary Carnivore	0.05
	Gastrointestinal neoplasia prevalence	Herbivore-Invertivore	0.82
		Herbivore-Primary Carnivore	0.20
		Herbivore-Secondary Carnivore	0.001
		Invertivore-Primary Carnivore	0.27
		Invertivore-Secondary Carnivore	0.002
		Primary Carnivore-Secondary Carnivore	0.11
	Non-gastrointestinal malignancy prevalence	Herbivore-Invertivore	0.62
		Herbivore-Primary Carnivore	0.27
		Herbivore-Secondary Carnivore	0.27
		Invertivore-Primary Carnivore	0.35
		Invertivore-Secondary Carnivore	0.16
		Primary Carnivore-Secondary Carnivore	0.05
	Non-gastrointestinal neoplasia prevalence	Herbivore-Invertivore	0.36
		Herbivore-Primary Carnivore	0.30
		Herbivore-Secondary Carnivore	0.08
		Invertivore-Primary Carnivore	0.79
		Invertivore-Secondary Carnivore	0.01
		Primary Carnivore-Secondary Carnivore	0.007

### Sheet: Supp. Fig. 2
Response variable	Category comparison	PGLS P-value
Malignancy prevalence	One-Two	0.15
	One-Three or more	0.08
	Two-Three or more	0.73
Neoplasia prevalence	One-Two	0.13
	One-Three or more	0.01
	Two-Three or more	0.35

### Sheet: Supp. Fig. 8
Response variable	Category comparison	PGLS P-value
(M^(–1/4) * e^(–E/kT))^0.1	Herbivore-Invertivore	0.16
(M^(–1/4) * e^(–E/kT))^0.1	Herbivore-Primary Carnivore	0.69
(M^(–1/4) * e^(–E/kT))^0.1	Invertivore-Primary Carnivore	0.04
